# Passive accumulation of alkaloids in inconspicuously colored frogs refines the evolutionary paradigm of acquired chemical defenses

**DOI:** 10.1101/2024.05.13.593697

**Authors:** Rebecca D. Tarvin, Jeffrey L. Coleman, David A. Donoso, Mileidy Betancourth-Cundar, Karem López-Hervas, Kimberly S. Gleason, J. Ryan Sanders, Jacqueline M. Smith, Santiago R. Ron, Juan C. Santos, Brian E. Sedio, David C. Cannatella, Richard Fitch

## Abstract

Understanding the origins of novel, complex phenotypes is a major goal in evolutionary biology. Poison frogs of the family Dendrobatidae have evolved the novel ability to acquire alkaloids from their diet for chemical defense at least three times. However, taxon sampling for alkaloids has been biased towards colorful species, without similar attention paid to inconspicuous ones that are often assumed to be undefended. As a result, our understanding of how chemical defense evolved in this group is incomplete. Here we provide new data showing that, in contrast to previous studies, species from each undefended poison frog clade have measurable yet low amounts of alkaloids. We confirm that undefended dendrobatids regularly consume mites and ants, which are known sources of alkaloids. Thus, our data suggest that diet is insufficient to explain the defended phenotype. Our data support the existence of a phenotypic intermediate between toxin consumption and sequestration — passive accumulation — that differs from sequestration in that it involves no derived forms of transport and storage mechanisms yet results in low levels of toxin accumulation. We discuss the concept of passive accumulation and its potential role in the origin of chemical defenses in poison frogs and other toxin-sequestering organisms. In light of ideas from pharmacokinetics we incorporate new and old data from poison frogs into an evolutionary model that could help explain the origins of acquired chemical defenses in animals and provide insight into the molecular processes that govern the fate of ingested toxins.

**Resumen:** Comprender los orígenes de fenotipos novedosos y complejos es un objetivo central en biología evolutiva. Las ranas venenosas de la familia Dendrobatidae han desarrollado una novedosa habilidad para adquirir alcaloides de su dieta como defensas químicas, al menos tres veces. Sin embargo, el muestreo de taxones en busca de alcaloides ha estado sesgado hacia las especies coloridas, sin prestar atención similar a las poco conspicuas que a menudo se presume, no tienen defensas. Como resultado, nuestra comprensión de cómo evolucionan las defensas químicas en este grupo es incompleta. Aquí, proporcionamos nuevos datos que muestran que, en contraste con estudios anteriores, las especies de cada clado de ranas venenosas no defendidas tienen cantidades bajas pero cuantificables de alcaloides. Confirmamos que los dendrobátidos no defendidos consumen regularmente ácaros y hormigas, que son fuentes conocidas de alcaloides. Por lo tanto, nuestros datos sugieren que la dieta es insuficiente para explicar el fenotipo defendido. Nuestros datos respaldan la existencia de un fenotipo intermedio entre consumo y secuestro de toxinas (acumulación pasiva), que difiere del secuestro en que no implica formas derivadas de mecanismos de transporte y almacenamiento, pero da lugar a bajos niveles de acumulación de toxinas. Discutimos el concepto de acumulación pasiva y su potencial rol en el origen de defensas químicas en ranas venenosas y otros organismos que secuestran toxinas. Considerando ideas de farmacocinética, incorporamos datos nuevos y antiguos de ranas venenosas dentro de un modelo evolutivo que podría ayudar a explicar los orígenes de defensas químicas adquiridas en animales, y proporcionar una visión de los procesos moleculares que regulan el destino de las toxinas ingeridas.
