## Supplementary Table S1 for "Passive accumulation of alkaloids in inconspicuously colored frogs refines the evolutionary paradigm of acquired chemical defenses"

### Sheet: TableS4_diet-data_2024-02-26
Field_Number	Family	Species	Locality	Province/State	Country	Coordinates	Elevation_m	Museum_Number	Collection_Day	Acari	Arachnida	Blattodea	Coleoptera	Collembola	Diptera	Formicidae	Hemiptera	Hymenoptera	other
RDT0009	Dendrobatidae	Hyloxalus toachi	Lita	Esmeraldas	Ecuador	0.85401, -78.463594	897.4	QCAZA58229	11_September_2014	0	1	0	0	0	0	0	0	0	0
RDT0010	Dendrobatidae	Hyloxalus toachi	Lita	Esmeraldas	Ecuador	0.85402, -78.463588	893.5	QCAZA58230	11_September_2014	2	0	0	2	0	0	2	0	0	0
RDT0014	Dendrobatidae	Epipedobates aff. espinosai	Cube	Esmeraldas	Ecuador	0.409176, -79.674679	203.1	QCAZA58234	13_September_2014	1	0	0	0	1	0	0	0	0	0
RDT0021	Dendrobatidae	Hyloxalus awa	Valle Hermoso	Santo Domingo	Ecuador	-0.086217, -79.272098	315.1	QCAZA58241	14_September_2014	0	0	0	5	0	0	2	0	0	0
RDT0022	Dendrobatidae	Hyloxalus awa	Valle Hermoso	Santo Domingo	Ecuador	-0.086222, -79.272204	316.1	QCAZA58242	14_September_2014	0	0	0	2	0	0	3	0	0	0
RDT0023	Dendrobatidae	Hyloxalus awa	Valle Hermoso	Santo Domingo	Ecuador	-0.086147, -79.272045	299.1	QCAZA58243	14_September_2014	0	0	0	1	0	0	4	0	0	0
RDT0024	Dendrobatidae	Hyloxalus awa	Valle Hermoso	Santo Domingo	Ecuador	-0.086268, -79.272166	319.8	QCAZA58244	15_September_2014	0	0	0	1	0	0	1	0	0	0
RDT0029	Dendrobatidae	Epipedobates aff. espinosai	Valle Hermoso	Santo Domingo	Ecuador	-0.085308, -79.273473	309.2	QCAZA58249	15_September_2014	1	0	0	0	0	0	2	0	0	0
RDT0035	Dendrobatidae	Oophaga sylvatica	Villa Hermosa	Santo Domingo	Ecuador	-0.268356, -79.12051	633.2	QCAZA58255	16_September_2014	0	0	0	0	0	0	10	0	0	0
RDT0036	Dendrobatidae	Oophaga sylvatica	Villa Hermosa	Santo Domingo	Ecuador	-0.268231, -79.120764	642.3	QCAZA58256	16_September_2014	3	0	0	0	0	0	12	0	0	0
RDT0037	Dendrobatidae	Oophaga sylvatica	Villa Hermosa	Santo Domingo	Ecuador	-0.268367, -79.120728	637.5	QCAZA58257	16_September_2014	3	0	0	1	0	0	4	0	0	0
RDT0038	Dendrobatidae	Oophaga sylvatica	Villa Hermosa	Santo Domingo	Ecuador	-0.268373, -79.120763	641.9	QCAZA58258	16_September_2014	5	0	0	0	0	0	4	0	0	0
RDT0047	Dendrobatidae	Hyloxalus awa	Otongachi	Santo Domingo	Ecuador	-0.321902, -78.952072	835.9	QCAZA58267	16_September_2014	0	0	0	1	0	0	3	0	1	0
RDT0048	Dendrobatidae	Hyloxalus awa	Otongachi	Santo Domingo	Ecuador	-0.321902, -78.952072	835.9	QCAZA58268	16_September_2014	0	0	0	0	1	0	3	1	0	0
RDT0049	Dendrobatidae	Hyloxalus awa	Otongachi	Santo Domingo	Ecuador	-0.321902, -78.952072	835.9	QCAZA58269	16_September_2014	0	0	0	0	1	0	1	1	1	0
RDT0050	Dendrobatidae	Epipedobates espinosai	Rio Palenque	Santo Domingo	Ecuador	-0.590298, -79.362069	193.8	QCAZA58270	17_September_2014	2	0	0	0	0	0	2	0	1	0
RDT0065	Dendrobatidae	Epipedobates espinosai	Mindo	Pichincha	Ecuador	-0.074375, -78.754373	1283.1	QCAZA58285	24_September_2014	2	0	0	0	1	0	3	0	1	0
RDT0066	Leptodactylidae	Lithodytes lineatus	Zumbi	Zamora-Chinchipe	Ecuador	-3.888602, -78.786518	905.5	QCAZA58286	27_September_2014	0	0	0	0	0	0	1	0	0	0
RDT0067	Leptodactylidae	Lithodytes lineatus	Zumbi	Zamora-Chinchipe	Ecuador	-3.888668, -78.786379	897	QCAZA58287	28_September_2014	0	1	0	0	8	0	0	0	0	0
RDT0068	Dendrobatidae	Allobates kingsburyi	Zumbi	Zamora-Chinchipe	Ecuador	-3.889233, -78.78612	889.1	QCAZA58288	28_September_2014	0	0	0	0	1	0	1	1	1	0
RDT0069	Dendrobatidae	Hyloxalus shuar	Punguinzta	Zamora-Chinchipe	Ecuador	-3.950288, -78.887773	1143.1	QCAZA58289	28_September_2014	1	0	0	0	2	0	4	0	0	0
RDT0070	Dendrobatidae	Epipedobates anthonyi	Moromoro	El Oro	Ecuador	-3.65462, -79.741854	963.6	QCAZA58290	29_September_2014	0	0	0	0	0	0	0	0	0	1
RDT0076	Dendrobatidae	Epipedobates machalilla	Rio Ayampe	Manabí	Ecuador	-1.679337, -80.798273	5.8	QCAZA58296	30_September_2014	4	0	0	0	0	0	1	0	0	0
RDT0078	Dendrobatidae	Epipedobates machalilla	Rio Ayampe	Manabí	Ecuador	-1.679534, -80.798372	12.8	QCAZA58298	30_September_2014	6	0	0	1	0	0	3	0	2	0
RDT0082	Dendrobatidae	Epipedobates tricolor	San Jose de Tambo	Bolivar	Ecuador	-1.941498, -79.170677	596	QCAZA58302	3_October_2014	5	0	0	0	0	0	7	0	1	0
RDT0088	Dendrobatidae	Epipedobates tricolor	Guanujo	Bolívar	Ecuador	-1.480303, -79.183627	904	QCAZA58308	4_October_2014	4	0	0	0	0	0	4	1	2	0
RDT0089	Dendrobatidae	Ameerega hahneli	Canelos	Pastaza	Ecuador	-1.584396, -77.789511	595.5	QCAZA58309	8_October_2014	0	0	0	0	0	0	4	0	1	0
RDT0090	Dendrobatidae	Ameerega hahneli	Canelos	Pastaza	Ecuador	-1.58451, -77.790081	599.1	QCAZA58310	8_October_2014	0	0	0	0	0	0	0	0	0	1
RDT0091	Dendrobatidae	Leucostethus fugax	Canelos	Pastaza	Ecuador	-1.584455, -77.794275	619.7	QCAZA58311	8_October_2014	0	1	0	0	0	0	2	0	1	0
RDT0092	Dendrobatidae	Leucostethus fugax	Canelos	Pastaza	Ecuador	-1.584376, -77.794314	620.8	QCAZA58312	8_October_2014	0	0	0	0	2	0	0	0	0	0
RDT0093	Bufonidae	Amazophrynella siona	Canelos	Pastaza	Ecuador	-1.586748, -77.772904	480.7	QCAZA58313	8_October_2014	0	0	0	0	0	0	20	0	0	0
RDT0094	Bufonidae	Amazophrynella siona	Canelos	Pastaza	Ecuador	-1.586748, -77.772904	480.7	QCAZA58314	8_October_2014	0	0	0	1	0	0	9	0	0	0
RDT0095	Dendrobatidae	Leucostethus fugax	Canelos	Pastaza	Ecuador	-1.584672, -77.794485	606.2	QCAZA58315	9_October_2014	0	0	0	0	0	0	1	3	0	0
RDT0096	Dendrobatidae	Leucostethus fugax	Canelos	Pastaza	Ecuador	-1.584533, -77.794459	615	QCAZA58316	9_October_2014	0	0	0	0	1	0	0	1	0	0
RDT0097	Dendrobatidae	Leucostethus fugax	Canelos	Pastaza	Ecuador	-1.584533, -77.794459	615	QCAZA58317	9_October_2014	0	0	0	2	0	0	0	0	0	0
RDT0098	Dendrobatidae	Leucostethus fugax	Canelos	Pastaza	Ecuador	-1.584533, -77.794459	615	QCAZA58318	9_October_2014	1	0	0	0	0	0	8	1	0	0
RDT0099	Dendrobatidae	Leucostethus fugax	Canelos	Pastaza	Ecuador	-1.584533, -77.794459	615	QCAZA58319	9_October_2014	0	0	0	0	1	0	6	2	0	0
RDT0100	Dendrobatidae	Leucostethus fugax	Canelos	Pastaza	Ecuador	-1.584533, -77.794459	615	QCAZA58320	9_October_2014	0	0	0	0	0	0	4	1	0	0
RDT0101	Dendrobatidae	Ameerega bilinguis	Jatún Sacha	Napo	Ecuador	-1.065357, -77.616868	423.5	QCAZA58321	11_October_2014	4	0	0	1	0	0	10	0	0	0
RDT0102	Dendrobatidae	Allobates zaparo	Jatún Sacha	Napo	Ecuador	-1.06509, -77.616818	418.6	QCAZA58322	12_October_2014	0	0	0	4	0	0	0	0	0	0
RDT0103	Dendrobatidae	Allobates insperatus	Laguna de San Pedro	Orellana	Ecuador	-0.241134, -76.946461	308.2	QCAZA58323	14_October_2014	0	0	0	0	0	0	2	1	0	0
RDT0104	Dendrobatidae	Allobates insperatus	Laguna de San Pedro	Orellana	Ecuador	-0.241141, -76.946446	310.1	QCAZA58324	14_October_2014	0	0	0	0	0	0	0	0	1	0
RDT0105	Dendrobatidae	Allobates insperatus	Laguna de San Pedro	Orellana	Ecuador	-0.241463, -76.946441	318.8	QCAZA58325	14_October_2014	0	0	0	0	0	0	0	0	1	0
RDT0106	Dendrobatidae	Allobates insperatus	Laguna de San Pedro	Orellana	Ecuador	-0.24161, -76.94655	315.6	QCAZA58326	14_October_2014	4	0	0	0	1	0	2	0	0	0
RDT0107	Dendrobatidae	Ameerega hahneli	Laguna de San Pedro	Orellana	Ecuador	-0.240408, -76.947668	318.6	QCAZA58327	14_October_2014	12	0	0	0	0	0	4	0	0	0
RDT0108	Dendrobatidae	Ameerega hahneli	Laguna de San Pedro	Orellana	Ecuador	-0.240406, -76.947665	320	QCAZA58328	14_October_2014	19	0	0	0	0	0	15	0	0	0
RDT0111	Dendrobatidae	Allobates insperatus	Laguna de San Pedro	Orellana	Ecuador	-0.240427, -76.947757	304.4	QCAZA58331	15_October_2014	2	0	0	3	2	0	1	0	0	0
RDT0112	Dendrobatidae	Allobates insperatus	Laguna de San Pedro	Orellana	Ecuador	-0.240424, -76.947747	308.5	QCAZA58332	15_October_2014	0	0	0	0	0	0	1	0	1	0
RDT0113	Dendrobatidae	Allobates insperatus	Laguna de San Pedro	Orellana	Ecuador	-0.240463, -76.947728	307	QCAZA58333	15_October_2014	0	0	0	1	0	0	0	0	0	0
RDT0114	Dendrobatidae	Allobates insperatus	Laguna de San Pedro	Orellana	Ecuador	-0.240463, -76.947728	307	QCAZA58334	15_October_2014	2	0	0	1	1	0	1	0	1	0
RDT0117	Dendrobatidae	Allobates juanii	Santa Maria	Boyacá	Colombia	4.847583, -73.271048	844.17	ANDES-A2425	2_November_2014	0	0	0	0	0	0	0	0	2	0
RDT0118	Dendrobatidae	Hyloxalus sp Agua Azul	Santa Maria	Boyacá	Colombia	4.84756, -73.271079	845.76	ANDES-A2426	2_November_2014	5	0	0	0	4	0	7	4	0	0
RDT0119	Dendrobatidae	Dendrobates truncatus	Melgar	Tolima	Colombia	4.19277, -74.630953	362.91	ANDES-A2427	7_November_2014	5	0	0	0	0	0	44	1	2	0
RDT0120	Dendrobatidae	Dendrobates truncatus	Melgar	Tolima	Colombia	4.193119, -74.630388	359.55	ANDES-A2428	7_November_2014	3	0	0	0	0	0	30	0	0	0
RDT0121	Dendrobatidae	Dendrobates truncatus	Melgar	Tolima	Colombia	4.192268, -74.63184	376.53	ANDES-A2429	7_November_2014	8	3	0	0	4	0	41	0	1	1
RDT0122	Dendrobatidae	Rheobates palmatus	Las Brisas	Cundinamarca	Colombia	4.432886, -73.920631	1990.16	ANDES-A2430	8_November_2014	0	0	0	1	0	1	0	0	1	0
RDT0123	Dendrobatidae	Rheobates palmatus	Las Brisas	Cundinamarca	Colombia	4.432903, -73.920658	1988.73	ANDES-A2431	8_November_2014	0	0	0	2	1	0	0	3	0	0
RDT0124	Dendrobatidae	Rheobates palmatus	Las Brisas	Cundinamarca	Colombia	4.432911, -73.920658	1987.06	ANDES-A2432	8_November_2014	0	1	0	0	0	0	0	1	0	0
RDT0125	Dendrobatidae	Rheobates palmatus	Las Brisas	Cundinamarca	Colombia	4.432908, -73.920662	1984.93	ANDES-A2433	8_November_2014	0	0	0	0	0	0	1	0	0	0
RDT0126	Dendrobatidae	Phyllobates aurotaenia	Termales	Chocó	Colombia	5.620467, -77.420829	91.88	ANDES-A2434	16_November_2014	0	0	0	0	0	0	1	0	0	0
RDT0127	Dendrobatidae	Phyllobates aurotaenia	Termales	Chocó	Colombia	5.615688, -77.422968	118.9	ANDES-A2435	16_November_2014	1	0	0	0	0	0	4	0	1	0
RDT0128	Dendrobatidae	Andinobates fulguritus	Termales	Chocó	Colombia	5.611517, -77.418186	150.76	ANDES-A2436	16_November_2014	0	0	0	0	0	0	1	0	0	0
RDT0129	Dendrobatidae	Andinobates fulguritus	Termales	Chocó	Colombia	5.611515, -77.418229	151.87	ANDES-A2437	16_November_2014	0	0	0	0	0	0	14	0	0	0
RDT0130	Bufonidae	Atelopus aff spurrelli	Termales	Chocó	Colombia	5.608327, -77.431684	37.27	ANDES-A2438	16_November_2014	2	1	0	0	0	0	14	0	0	0
RDT0131	Dendrobatidae	Silverstoneia aff gutturalis	El Valle	Chocó	Colombia	5.608233, -77.431683	58.26	ANDES-A2439	18_November_2014	0	1	0	1	0	0	7	0	0	0
RDT0132	Dendrobatidae	Silverstoneia aff gutturalis	El Valle	Chocó	Colombia	6.122592, -77.44447	43.12	ANDES-A2440	18_November_2014	0	0	0	1	0	0	0	1	0	0
RDT0133	Dendrobatidae	Silverstoneia aff gutturalis	El Valle	Chocó	Colombia	6.122394, -77.444105	53.95	ANDES-A2441	18_November_2014	1	0	0	0	1	0	1	0	0	0
RDT0134	Dendrobatidae	Silverstoneia aff gutturalis	El Valle	Chocó	Colombia	6.122501, -77.443975	37.39	ANDES-A2442	18_November_2014	0	0	0	0	0	0	1	0	0	0
RDT0135	Dendrobatidae	Silverstoneia aff gutturalis	El Valle	Chocó	Colombia	6.122203, -77.443676	54.93	ANDES-A2443	18_November_2014	0	1	0	0	0	0	1	0	0	0
RDT0136	Dendrobatidae	Silverstoneia aff gutturalis	El Valle	Chocó	Colombia	6.122443, -77.444037	28.43	ANDES-A2444	18_November_2014	1	2	0	0	1	0	23	0	2	0
RDT0137	Dendrobatidae	Silverstoneia aff gutturalis	El Valle	Chocó	Colombia	6.122564, -77.44447	61.77	ANDES-A2445	18_November_2014	1	0	0	0	1	0	25	0	0	1
RDT0138	Dendrobatidae	Silverstoneia aff gutturalis	El Valle	Chocó	Colombia	6.122578, -77.444502	49.89	ANDES-A2446	18_November_2014	2	0	0	0	0	0	3	7	0	0
RDT0139	Dendrobatidae	Silverstoneia aff gutturalis	El Valle	Chocó	Colombia	6.122579, -77.444483	50.15	ANDES-A2447	18_November_2014	0	1	0	0	0	0	2	0	0	0
RDT0140	Dendrobatidae	Allobates talamancae	Salero	Chocó	Colombia	5.330797, -76.629868	117.94	ANDES-A2448	19_November_2014	0	0	0	0	0	0	20	0	0	0
RDT0141	Dendrobatidae	Allobates talamancae	Salero	Chocó	Colombia	5.330679, -76.629754	121.85	ANDES-A2449	19_November_2014	0	0	0	1	0	0	7	0	0	0
RDT0142	Dendrobatidae	Allobates talamancae	Salero	Chocó	Colombia	5.330815, -76.630137	122.67	ANDES-A2450	19_November_2014	0	0	0	1	0	0	1	0	1	0
RDT0143	Dendrobatidae	Andinobates minutus	La Barra	Valle de Cauca	Colombia	3.985532, -77.376676	-9.25	ANDES-A2451	25_November_2014	0	0	0	0	0	0	17	0	0	0
RDT0144	Dendrobatidae	Andinobates minutus	La Barra	Valle de Cauca	Colombia	3.985108, -77.376764	14.8	ANDES-A2452	25_November_2014	21	0	0	0	0	0	5	0	0	0
RDT0145	Dendrobatidae	Andinobates minutus	La Barra	Valle de Cauca	Colombia	3.985108, -77.376764	14.8	ANDES-A2453	25_November_2014	3	0	0	0	0	0	4	0	0	1
RDT0146	Dendrobatidae	Andinobates minutus	La Barra	Valle de Cauca	Colombia	3.985108, -77.376764	14.8	ANDES-A2454	25_November_2014	4	0	0	1	0	0	1	0	0	0
RDT0147	Dendrobatidae	Epipedobates currulao	La Barra	Valle de Cauca	Colombia	3.985064, -77.376723	15.05	ANDES-A2455	25_November_2014	0	0	0	2	0	0	2	0	3	0
RDT0148	Dendrobatidae	Phyllobates aurotaenia	La Barra	Valle de Cauca	Colombia	3.985674, -77.376574	33.14	ANDES-A2456	25_November_2014	5	0	0	0	0	0	10	0	0	0
RDT0149	Dendrobatidae	Phyllobates aurotaenia	Ladrilleros	Valle de Cauca	Colombia	3.951089, -77.358173	24.03	ANDES-A2457	26_November_2014	3	0	0	2	4	0	37	0	0	3
RDT0151	Dendrobatidae	Epipedobates currulao	Ladrilleros	Valle de Cauca	Colombia	3.950958, -77.358312	33.89	ANDES-A2459	26_November_2014	1	0	0	1	1	0	1	0	0	0
RDT0158	Dendrobatidae	Silverstoneia erasmios	Los Tubos	Valle de Cauca	Colombia	3.847596, -76.788457	416.88	ANDES-A2466	27_November_2014	0	0	0	0	1	0	1	0	0	0
RDT0159	Dendrobatidae	Silverstoneia erasmios	Los Tubos	Valle de Cauca	Colombia	3.84766, -76.788571	445.39	ANDES-A2467	27_November_2014	0	0	0	0	3	0	0	0	0	0
RDT0173	Dendrobatidae	Epipedobates boulengeri	Maragricola	Nariño	Colombia	1.68084, -78.74924	7	ANDES-A2468	9_December_2014	1	0	0	0	1	0	0	0	0	1
RDT0174	Dendrobatidae	Epipedobates boulengeri	Maragricola	Nariño	Colombia	1.68084, -78.74924	7	ANDES-A2469	9_December_2014	0	0	0	0	4	0	2	0	0	0
RDT0182	Dendrobatidae	Oophaga sylvatica	El Pailón	Nariño	Colombia	NA, NA	NA	ANDES-A2477	12_December_2014	20	0	0	0	0	0	60	0	0	0
N/A	Dendrobatidae	Silverstoneia flotator	Quebrada Juan Grande	Colón	Panama	9.1373, -79.723183	216	TNHC-FS-07439	12_August_2022	1	0	0	0	7	0	10	0	0	1
N/A	Dendrobatidae	Silverstoneia flotator	Quebrada Juan Grande	Colón	Panama	9.1373, -79.723183	212	TNHC-FS-07440	12_August_2022	0	0	0	0	8	0	0	0	0	2
N/A	Dendrobatidae	Silverstoneia flotator	Quebrada Juan Grande	Colón	Panama	9.1373, -79.723183	Not documented	TNHC-FS-07441	12_August_2022	0	0	0	0	16	0	3	1	2	6
N/A	Dendrobatidae	Silverstoneia flotator	Quebrada Juan Grande	Colón	Panama	9.1373, -79.723183	177	TNHC-FS-07442	12_August_2022	0	3	0	0	1	0	3	1	2	4
N/A	Dendrobatidae	Silverstoneia flotator	Quebrada Juan Grande	Colón	Panama	9.1373, -79.723183	205	TNHC-FS-07443	12_August_2022	2	0	0	0	0	0	10	0	0	1
N/A	Dendrobatidae	Silverstoneia flotator	Quebrada Juan Grande	Colón	Panama	9.1373, -79.723183	225	TNHC-FS-07444	12_August_2022	3	0	0	0	4	0	1	1	0	3
N/A	Dendrobatidae	Silverstoneia flotator	Quebrada Juan Grande	Colón	Panama	9.1373, -79.723183	169	TNHC-FS-07445	12_August_2022	3	0	0	0	2	0	1	1	0	3
N/A	Dendrobatidae	Silverstoneia flotator	Quebrada Juan Grande	Colón	Panama	9.1373, -79.723183	192	TNHC-FS-07446	12_August_2022	3	0	0	0	7	1	16	1	1	4
N/A	Dendrobatidae	Silverstoneia flotator	Quebrada Juan Grande	Colón	Panama	9.1373, -79.723183	302	TNHC-FS-07447	14_August_2022	0	0	0	0	0	0	2	0	2	0
N/A	Dendrobatidae	Silverstoneia flotator	Quebrada Juan Grande	Colón	Panama	9.1373, -79.723183	Not documented	TNHC-FS-07448	14_August_2022	2	0	0	1	0	0	10	0	0	0
N/A	Dendrobatidae	Silverstoneia flotator	Quebrada Juan Grande	Colón	Panama	9.1373, -79.723183	Not documented	TNHC-FS-07449	14_August_2022	1	0	0	1	6	0	1	0	0	1
N/A	Dendrobatidae	Silverstoneia flotator	Quebrada Juan Grande	Colón	Panama	9.1373, -79.723183	Not documented	TNHC-FS-07450	14_August_2022	3	0	0	0	1	0	7	0	0	2
N/A	Eleutherodactylidae	Eleutherodactylus cystignathoides	University of Texas at Austin	Texas	United States	30.285, -97.736	Not documented	TNHC-FS-08827	14_March_2024	2	2	0	0	0	0	0	0	0	0
N/A	Eleutherodactylidae	Eleutherodactylus cystignathoides	Austin Presbyterian Theological Seminary	Texas	United States	30.292487, -97.737874	Not documented	TNHC-FS-08828	22_March_2024	3	1	0	1	0	1	0	0	0	2
N/A	Eleutherodactylidae	Eleutherodactylus cystignathoides	Austin Presbyterian Theological Seminary	Texas	United States	30.292487, -97.737874	Not documented	TNHC-FS-08829	22_March_2024	2	1	0	0	1	0	0	0	0	0
