## Supplementary Table S5 for "Passive accumulation of alkaloids in inconspicuously colored frogs refines the evolutionary paradigm of acquired chemical defenses"

### Sheet: TableS5a
	row.ID	row.m.z	row.retention.time	row.ion.mobility	row.ion.mobility.unit	row.CCS	correlation.group.ID	annotation.network.number	best.ion	auto.MS2.verify	identified.by.n.	partners	neutral.M.mass	smiles	NPC.pathway	NPC.superclass	NPC.class	ClassyFire.most.specific.class	8M.mzXML	Ctrl3M_V.mzXML	7M.mzXML	3M.mzXML	24M.mzXML	15M.mzXML	33M.mzXML	1M.mzXML	Epi.mzXML	14M.mzXML	9M.mzXML	4M.mzXML	Ctrl2M_V.mzXML	Ctrl1M_V.mzXML	10M.mzXML	20M.mzXML	19M.mzXML	23M.mzXML	35M.mzXML	6M.mzXML	2M.mzXML	12M.mzXML	17M.mzXML	13M.mzXML	Ctrl2M_D.mzXML	11M.mzXML	18M.mzXML	5M.mzXML	Ctrl1M_D.mzXML	Ctrl3M_D.mzXML	16M.mzXML
14	1686	120.081	1.66176	NA	NA	NA	NA	NA		NA	NA		NA	C1C2=CC=CC=C2CN1	Alkaloids	Tyrosine alkaloids	Isoquinoline alkaloids	Aralkylamines	10696.2	13057.1	16401.2	15945.7	15637.2	0	0	0	0	0	0	24045.6	0	22561.2	0	0	15574.1	0	0	20404.9	22629.2	44807	0	29564.1	15663.1	21296	0	46761.2	53554.8	62554	28317.8
23	1135	123.055	0.80989	NA	NA	NA	NA	NA		NA	NA		NA	C1=CC(=CN=C1)C(=O)N	Alkaloids	Nicotinic acid alkaloids	Pyridine alkaloids	Pyridinecarboxamides	38291.8	23827.3	34233.5	18948.8	80914.4	124604	29395.4	0	0	0	4536.53	79810.9	16459.2	42060	49681.7	12893	12524.2	64122.6	24512.8	57148.9	97330.3	90689.9	0	42428.9	60717	43201.7	17819	122889	69669.9	156084	81235
98	1174	137.046	0.840998	NA	NA	NA	NA	NA		NA	NA		NA	C1=NC2=C(N1)C(=O)N=CN2	Alkaloids	Pseudoalkaloids	Purine alkaloids	6-oxopurines	0	0	0	0	0	636498	99630.9	43920.8	0	0	0	0	0	0	0	0	546463	839176	0	0	0	0	296594	0	0	0	0	0	740054	0	0
99	952	137.046	0.699509	NA	NA	NA	NA	NA		NA	NA		NA	C1=NC2=C(N1)C(=O)N=CN2	Alkaloids	Pseudoalkaloids	Purine alkaloids	6-oxopurines	679251	63621.8	571206	60583.8	1.91225e+06	758370	115727	59087.9	0	424742	87405.7	599888	36558	362670	37116.5	71287.4	734902	1059616	77007.6	66611.8	533585	915142	379163	192236	939374	209899	281459	183426	674634	1.12155e+06	182302
103	1176	138.043	0.841521	NA	NA	NA	NA	NA		NA	NA		NA	C1=NC2=C(N1)C(=O)NN=N2	Alkaloids	Pseudoalkaloids	pteridine alkaloids	Diazines	0	0	0	0	0	7490.98	0	0	0	0	0	0	0	0	0	0	6955.87	9591.67	0	0	0	0	0	0	7663.39	0	0	0	0	0	0
142	36	148.039	0.379033	NA	NA	NA	NA	NA		NA	NA		NA	C1=CC=C2C(=C1)C(=O)NC2=O	Alkaloids	Pseudoalkaloids	Isoindole alkaloids	Benzenoids	0	0	0	0	0	0	0	32418.4	0	0	0	0	0	0	0	0	0	0	0	0	0	0	0	0	0	0	0	0	0	0	0
143	85	148.039	0.471423	NA	NA	NA	260	NA		NA	NA		NA	C1=CC=C2C(=C1)C(=O)NC2=O	Alkaloids	Pseudoalkaloids	Isoindole alkaloids	Phthalimides	74679.3	67564.2	62731	78766.3	65416.4	66240.6	0	63859.4	66966.2	66334.5	75892.6	68859.1	73580.6	0	71877.9	60639.8	66090.6	61795.5	64289	78643.5	84000.9	68048.2	66037.9	70831.1	60057.4	72906.3	74500.2	70991.9	64484.3	63960.6	70342.7
175	752	152.056	0.653558	NA	NA	NA	96	54	[M+H]+	NA	3	758;747;752	151.049	C1=NC2=C(N1)NC(=N)N=C2O	Alkaloids	Pseudoalkaloids	Purine alkaloids	6-oxopurines	3.83015e+06	404145	0	0	0	0	0	202773	0	2.68528e+06	441086	6.77605e+06	0	1.46098e+06	0	361108	0	0	239779	180664	4.80438e+06	7.02633e+06	0	981108	0	0	2.75246e+06	0	0	0	996077
176	1564	152.056	1.24877	NA	NA	NA	241	NA		NA	NA		NA	C1=NC2=C(N1)NC(=N)N=C2O	Alkaloids	Pseudoalkaloids	Purine alkaloids	6-oxopurines	0	0	0	0	0	0	171968	0	0	0	0	0	0	0	0	0	0	0	0	0	0	0	0	0	0	0	0	0	0	0	0
197	1758	156.08	2.53355	NA	NA	NA	NA	NA		NA	NA		NA	C1=CC=C(C=C1)C2=CC=CC=N2	Alkaloids	Tryptophan alkaloids	Simple indole alkaloids	Benzene and substituted derivatives	0	0	0	0	0	0	0	0	219863	0	0	0	0	0	0	0	0	0	0	0	0	0	0	0	0	0	0	0	0	0	0
198	1822	156.08	3.04243	NA	NA	NA	NA	NA		NA	NA		NA	C1=CC=C(C=C1)C2=CN=CC=C2	Alkaloids	Tryptophan alkaloids	Simple indole alkaloids	Benzene and substituted derivatives	0	0	0	0	0	0	0	0	320446	0	0	0	0	0	0	0	0	0	0	0	0	0	0	0	0	0	0	0	0	0	0
200	1242	156.138	0.871983	NA	NA	NA	162	NA		NA	NA		NA	C1CC(C2CCCN2C1)CO	Alkaloids	Lysine alkaloids	Quinolizidine alkaloids	Quinolizidines	0	0	0	0	0	0	0	0	0	0	0	0	0	0	0	0	0	0	24988	0	0	0	0	224285	0	0	0	0	0	0	0
212	913	160.075	0.688403	NA	NA	NA	659	63	[M+H]+	NA	2	918;913	159.068	CC1=NC2=C(C=CC=C2O)C=C1	Alkaloids	Tryptophan alkaloids	Simple indole alkaloids	Hydroxyindoles	0	136032	0	0	0	0	0	0	0	0	0	0	30252.2	254620	0	0	0	0	0	0	0	0	0	0	840930	0	0	0	4.48444e+06	2.04128e+06	0
228	3436	163.06	8.66622	NA	NA	NA	94	309	[M+NH4]+	NA	2	3436;3469	145.026	NA	Alkaloids	Ornithine alkaloids	Polyamines	Azacyclic compounds	125216	484237	135687	73717.1	317832	242909	375908	50580.2	593012	213522	168394	150107	755460	395034	175613	341292	314078	350259	396736	133966	78757.2	213040	351505	188865	456922	198041	285448	198713	0	968762	429058
239	1075	164.056	0.740954	NA	NA	NA	1347	NA		NA	NA		NA	C1=CN=C2C(=N1)C(=O)NC(=N2)N	Alkaloids	Pseudoalkaloids	pteridine alkaloids	Pterins and derivatives	0	0	3739.73	5862.87	0	0	16388.2	24826.9	0	0	17796.1	0	0	0	0	0	0	0	0	0	0	0	0	3683.46	41154.5	0	0	0	15270	0	0
240	1388	164.056	0.942207	NA	NA	NA	220	101	[M+H]+	NA	2	1388;1413	163.049	C1=CN=C2C(=N1)C(=O)NC(=N2)N	Alkaloids	Pseudoalkaloids	pteridine alkaloids	Pterins and derivatives	0	0	0	21674	0	0	73639	81094	0	0	48931.5	0	0	0	67798.2	14785.2	0	0	16801.1	16571.7	0	0	46019.7	16162.1	180003	328268	33003.6	68880.4	82834.7	542750	65657.2
255	799	166.072	0.659507	NA	NA	NA	NA	NA		NA	NA		NA	CN1C=NC2=C1C(=O)NC(=N2)N	Alkaloids	Pseudoalkaloids	pteridine alkaloids	6-oxopurines	0	0	0	38637.1	0	0	36650.5	0	0	0	0	0	0	0	0	31467.2	0	0	28091.9	0	0	0	14788.1	0	0	0	2877.89	47096.9	0	0	0
256	1184	166.072	0.845138	NA	NA	NA	369	NA		NA	NA		NA	CN1C=NC2=C1C(=O)NC(=N2)N	Alkaloids	Pseudoalkaloids	Purine alkaloids	6-oxopurines	11239.3	0	0	50966.4	11741.1	13019	43419.9	30635.1	0	0	18250.1	14216.6	0	0	35675.1	41041.5	11230.4	15310.8	38284.7	47975	10723.2	23250.1	17171.6	46488.3	117769	45672.2	0	83104.8	93905.8	355648	105362
273	814	168.051	0.662052	NA	NA	NA	NA	NA		NA	NA		NA	C12=C(NC(=O)N1)N=C(NC2=O)N	Alkaloids	Pseudoalkaloids	Purine alkaloids	Purinones	0	0	27282.1	0	102016	0	0	0	0	0	62535	0	0	0	48410.6	0	0	0	0	0	46987.2	0	0	0	0	71521	24371.1	0	0	0	0
274	1200	168.051	0.852703	NA	NA	NA	NA	NA		NA	NA		NA	C12=C(NC(=O)N1)N=C(NC2=O)N	Alkaloids	Pseudoalkaloids	pteridine alkaloids	6-oxopurines	0	0	15915.1	0	0	38392.5	17377.7	3453.74	0	0	0	0	0	0	0	0	0	18051.3	0	0	0	0	0	0	0	0	0	0	0	0	0
297	934	169.035	0.693443	NA	NA	NA	1388	NA		NA	NA		NA	C12=C(NC(=O)N1)NC(=O)NC2=O	Alkaloids	Pseudoalkaloids (transamidation)	Purine alkaloids	Xanthines	0	0	0	0	0	0	20387.2	19873.9	0	17740.1	40845.9	0	0	0	0	0	0	0	5046.02	0	0	0	0	6156.58	67640.3	3145.13	0	0	52299.2	43970.7	0
298	1144	169.035	0.817467	NA	NA	NA	NA	NA		NA	NA		NA	C12=C(NC(=O)N1)NC(=O)NC2=O	Alkaloids	Pseudoalkaloids (transamidation)	Purine alkaloids	Xanthines	0	0	0	0	0	0	9465.39	0	0	0	0	0	0	0	0	0	0	0	0	0	0	0	3830.79	0	0	0	0	0	30190.4	0	0
335	832	174.091	0.6651	NA	NA	NA	490	58	[M+H]+	NA	2	832;833	173.084	CCOC1=CC2=C(C=C1)N=CC=C2	Alkaloids	Tryptophan alkaloids	Simple indole alkaloids	Quinolines and derivatives	0	0	0	0	0	0	0	0	10750.1	0	0	0	0	0	0	0	0	0	0	0	0	0	0	0	0	0	0	0	0	0	0
370	850	178.122	0.666468	NA	NA	NA	659	NA		NA	NA		NA	CC(C(=O)C1=CC=CC=C1)N(C)C	Alkaloids	Pseudoalkaloids	Phenylalanine-derived alkaloids	Alkyl-phenylketones	13559.4	10073.7	0	0	15131.5	13950.1	11411.6	11681.6	8672.91	13146.3	14032	11839.6	0	8534.47	12341.2	0	0	11856.8	0	11171.7	14434.2	0	0	11141.2	21373.4	12346.6	12376.3	0	0	84062.4	11432.7
375	1802	179.154	2.93878	NA	NA	NA	1210	NA		NA	NA		NA	CCC(C)C1=NC=C(N=C1)C(C)C	Alkaloids	Ornithine alkaloids	Quinolizidine alkaloids	Quinuclidines	0	0	0	0	0	0	0	0	992549	0	0	0	0	0	0	0	0	0	0	0	0	0	0	0	0	0	0	0	0	0	0
376	1043	180.051	0.727844	NA	NA	NA	454	72	[M+H]+	NA	3	1034;1028;1043	179.044	C1=NC2=C(C(=O)NC(=N2)N)NC1=O	Alkaloids	Pseudoalkaloids	pteridine alkaloids	Amino acids and derivatives	49619.9	0	20962.5	185421	91325.8	94784	189481	177071	0	57457.3	153098	0	0	0	0	199476	84796.2	60887.5	0	0	0	85475.6	66187.1	193454	218744	236469	0	419611	119722	342392	0
377	1394	180.051	0.948812	NA	NA	NA	220	100	[M+H]+	NA	3	1392;1398;1394	179.044	C1=NC2=C(NC1=O)N=C(NC2=O)N	Alkaloids	Pseudoalkaloids	pteridine alkaloids	Amino acids and derivatives	186104	13704	51820.6	362217	334916	246645	357341	255633	0	182416	323441	399993	0	35686	400060	485683	279304	197614	870978	897824	208304	331567	237702	473949	632984	477137	127868	1.6709e+06	455164	1844366	1.30823e+06
403	776	182.067	0.656501	NA	NA	NA	NA	NA		NA	NA		NA	CN1C2=C(NC1=O)N=C(NC2=O)N	Alkaloids	Pseudoalkaloids	pteridine alkaloids	Aminopyrimidines and derivatives	0	0	0	62307.2	77683.2	0	46839.5	43093.3	0	76621.2	0	152110	0	0	0	95269.7	65131.9	53723.5	126980	0	0	103120	0	114674	130804	0	0	181347	0	250728	0
404	1163	182.067	0.834091	NA	NA	NA	369	NA		NA	NA		NA	CN1C2=C(C(=O)NC(=N2)N)NC1=O	Alkaloids	Pseudoalkaloids	Purine alkaloids	Purines and purine derivatives	0	0	9944.2	48690.4	0	35859.9	40345.8	27174.3	0	0	41198.1	0	0	0	31035.2	0	40948.9	43489.7	0	27338.9	0	0	29418.6	80092.5	154056	53888.6	0	166906	146758	326497	0
409	1196	182.117	0.850561	NA	NA	NA	854	NA		NA	NA		NA	CCNCC(C1=CC=C(C=C1)O)O	Alkaloids	Tyrosine alkaloids	Phenylethylamines	1-hydroxy-2-unsubstituted benzenoids	0	0	0	13596	0	0	4952.93	0	0	0	0	4797.35	0	0	22724.7	8427.06	0	0	0	20289.2	0	0	0	45111.3	0	5081.4	0	26726.3	0	0	0
440	723	186.106	0.651458	NA	NA	NA	1388	NA		NA	NA		NA	CCCCCCC1=NN=C(S1)N	Alkaloids	Histidine alkaloids	Imidazole alkaloids	Aralkylamines	0	0	0	0	0	0	0	0	0	0	0	0	6941.01	0	0	0	0	0	0	0	0	0	0	0	31663.4	0	0	0	340130	45503.2	0
452	1446	187.155	1.04293	NA	NA	NA	NA	NA		NA	NA		NA	CCC(=O)NCCCCN=C(N)N	Alkaloids	Ornithine alkaloids	Polyamines	Morpholines	0	0	0	0	0	0	0	0	0	0	0	0	0	0	0	0	0	0	0	0	0	0	0	0	113290	0	0	0	0	0	0
460	237	188.175	0.576817	NA	NA	NA	900	NA		NA	NA		NA	CC(=O)NCCCCNCCCN	Alkaloids	Ornithine alkaloids	Polyamines	Amino acids and derivatives	0	0	0	0	0	0	0	0	0	0	0	0	0	0	0	0	0	0	0	0	0	0	0	0	0	0	0	0	15651.9	7183.03	0
478	833	191.117	0.6651	NA	NA	NA	490	59	[M+H]+	NA	3	833;835;834	190.11	C1C2CNCC1C3=CC=CC(=O)N3C2	Alkaloids	Nicotinic acid alkaloids	Pyridine alkaloids	Alkyl aryl ethers	0	0	0	0	0	0	0	0	157717	0	0	0	0	0	0	0	0	0	0	0	0	0	0	0	0	0	0	0	0	0	0
479	1882	191.118	3.70857	NA	NA	NA	NA	NA		NA	NA		NA	C1C2CNCC1C3=CC=CC(=O)N3C2	Alkaloids	Nicotinic acid alkaloids	Pyridine alkaloids	Aralkylamines	0	0	0	0	0	0	0	0	79526.6	0	0	0	0	0	0	0	0	0	0	0	0	0	0	0	0	0	0	0	0	0	0
480	1866	191.118	3.45327	NA	NA	NA	NA	NA		NA	NA		NA	CC(CN)C1=CNC2=C1C=C(C=C2)O	Alkaloids	Nicotinic acid alkaloids	Pyridine alkaloids	Aralkylamines	0	0	0	0	0	0	0	0	84760.5	0	0	0	0	0	0	0	0	0	0	0	0	0	0	0	0	0	0	0	0	0	0
489	1428	192.051	1.00378	NA	NA	NA	893	103	[M-H2O+H]+	NA	3	1428;1419;1421	209.054	C1=NC2=C(N1CC(=O)O)N=C(NC2=O)N	Alkaloids	Pseudoalkaloids	pteridine alkaloids	N-acetylarylamines	0	0	0	17206.9	23310.2	0	15019.8	16842.7	0	24456.4	38965.9	39555.8	0	0	14448.2	51408	21837	0	36279.6	34024.8	24909.8	27726.2	27769.1	36451.8	0	22890.4	0	93409.6	0	0	100550
491	4743	192.138	10.8116	NA	NA	NA	1266	486	[M+H]+	NA	2	4744;4743	191.131	CCN(CC)C(=O)C1=CC=CC(=C1)C	Alkaloids	Peptide alkaloids	Simple amide alkaloids	N,N-dialkyl-m-toluamides	8911.69	5293.17	8095.2	20527.1	48670.3	9823.37	65494.3	12437.6	6380.86	10000.7	6016.53	13926.7	6543.36	4894.73	12660.8	12374.5	73073.4	63786.3	15158.4	19919.7	70416.5	101954	18639	21985.5	0	9874.86	15965	92096.2	6531.36	0	172988
512	995	194.067	0.715869	NA	NA	NA	133	NA		NA	NA		NA	CC(=O)NC1=NC2=C(C(=O)N1)NC=N2	Alkaloids	Pseudoalkaloids	pteridine alkaloids	Pterins and derivatives	0	0	0	0	0	13479.9	14780.1	34445.3	0	11386.5	30798	0	0	0	0	93046.3	5170.76	7380.54	0	32827.8	6009.62	0	16792.7	71168.8	0	20928.6	4039.73	67635.5	0	0	0
513	1373	194.067	0.931007	NA	NA	NA	1396	96	[M+H]+	NA	2	1373;1335	193.06	CC(=O)NC1=NC2=C(C(=O)N1)NC=N2	Alkaloids	Pseudoalkaloids	pteridine alkaloids	Pterins and derivatives	0	0	0	50895.4	21685.5	0	25639.2	46020.2	0	0	47340.9	8836.96	0	0	31311.7	213179	0	0	170326	118431	0	0	34587.6	124520	0	34968.6	0	173274	0	0	212787
514	1492	194.067	1.08048	NA	NA	NA	1214	NA		NA	NA		NA	CC(=O)NC1=NC2=C(C(=O)N1)NC=N2	Alkaloids	Pseudoalkaloids	pteridine alkaloids	Pteridines and derivatives	0	0	0	0	0	46426.2	0	0	0	60060	0	0	0	0	0	0	25311.1	32478.2	0	0	26653.9	31868.9	0	0	0	0	16593.6	0	0	0	0
528	891	196.046	0.678041	NA	NA	NA	NA	NA		NA	NA		NA	C12=C(NC(=O)C(=O)N1)N=C(NC2=O)N	Alkaloids	Pseudoalkaloids	pteridine alkaloids	Pterins and derivatives	0	0	0	61648.6	11235.1	13888	42352	36025.2	0	14618.3	23852.4	0	0	0	36757.4	224396	0	0	255586	88965.8	0	0	13141.8	74523.6	22128.2	45859.2	5841.54	143496	0	32881.6	250067
529	1183	196.046	0.844798	NA	NA	NA	1190	79	[M+H]+	NA	2	1183;1190	195.039	C12=C(NC(=O)C(=O)N1)N=C(NC2=O)N	Alkaloids	Pseudoalkaloids	pteridine alkaloids	Pterins and derivatives	0	0	0	32446.6	0	10761.1	23514.2	13703.4	0	0	12592.2	16944.2	0	0	0	0	7377.29	8019.49	0	0	0	0	10696.7	47513.2	19183.1	26502.8	0	112378	7914.11	42385.9	0
550	18923	199.007	18.9963	NA	NA	NA	NA	NA		NA	NA		NA	NA	Alkaloids	Ornithine alkaloids	Polyamines	Tetrazoles	0	0	0	0	0	0	0	0	0	0	2695.14	0	0	0	0	0	0	0	0	0	0	0	0	0	0	0	0	0	0	0	0
551	16111	199.007	18.1323	NA	NA	NA	NA	NA		NA	NA		NA	NA	Alkaloids	Ornithine alkaloids	Polyamines	Tetrazoles	0	0	4144.13	0	0	0	0	0	0	0	0	0	0	0	0	0	0	0	0	0	0	0	0	0	0	0	0	0	0	0	0
587	1486	204.065	1.07386	NA	NA	NA	37	115	[M+H]+	NA	1	1477	203.058	C1=CC=C2C(=C1)C(=CN2)CC(=O)C(=O)O	Alkaloids	Tryptophan alkaloids	Simple indole alkaloids	Indole-3-acetic acid derivatives	0	0	0	0	0	0	0	0	0	0	0	0	0	0	0	0	0	0	0	0	0	0	0	0	0	0	0	0	43559.1	18371.2	0
599	1518	205.133	1.12498	NA	NA	NA	1135	118	[M+H]+	NA	3	1518;1520;1519	204.126	CC(=O)C1=CC=C(C=C1)N2CCNCC2	Alkaloids	Nicotinic acid alkaloids	Pyridine alkaloids	Piperidines	0	0	0	0	0	0	0	0	235694	0	0	0	0	0	0	0	0	0	0	0	0	0	0	0	0	0	0	0	0	0	0
613	1552	208.046	1.24306	NA	NA	NA	735	121	[M+H]+	NA	2	1536;1552	207.039	C1=C(N=C2C(=N1)C(=O)NC(=N2)N)C(=O)O	Alkaloids	Pseudoalkaloids	pteridine alkaloids	Amino acids	0	0	0	84953.5	0	0	88129.8	77950.1	0	0	107662	0	0	0	82981	175619	0	0	195975	73914.9	0	0	89720	101936	94755.1	155412	0	258218	41948.4	175706	369027
619	1575	208.956	1.2507	NA	NA	NA	1017	NA		NA	NA		NA	NA	Alkaloids	Pseudoalkaloids	pteridine alkaloids	Thiadiazoles	25882.3	37805	28075.8	17654.5	35249.6	33525.8	34338.6	17355.7	40432	34573.5	31292.5	31554.8	50888.1	34993.4	27073.4	32648	33947.6	36187.9	35693.1	27474.6	21417.3	29320.2	43004.6	31345.5	37448.5	32211.4	34175.4	35827.6	34973.7	58643.9	36387
623	1828	209.075	3.08667	NA	NA	NA	NA	NA		NA	NA		NA	CSC1=CC=CC(=C1)NC2=NCCO2	Alkaloids	Nicotinic acid alkaloids	Pyridine alkaloids	Pyrimidinethiones	0	0	0	0	0	0	0	0	204621	0	0	0	0	0	0	0	0	0	0	0	0	0	0	0	0	0	0	0	0	0	0
624	1872	209.075	3.57208	NA	NA	NA	NA	NA		NA	NA		NA	CSC1=CC=CC(=C1)NC2=NCCO2	Alkaloids	Nicotinic acid alkaloids	Pyridine alkaloids	Pyrimidinethiones	0	0	0	0	0	0	0	0	197584	0	0	0	0	0	0	0	0	0	0	0	0	0	0	0	0	0	0	0	0	0	0
625	1835	209.084	3.12977	NA	NA	NA	1142	NA		NA	NA		NA	C1CC2C(CC1N2)C3=CN=C(C=C3)Cl	Alkaloids	Ornithine alkaloids	Tropane alkaloids	Epibatidine analogues	0	0	0	0	0	0	0	0	0	0	0	27412.1	0	0	0	0	0	0	0	304712	0	65589.9	0	0	0	0	0	0	0	0	0
638	1433	210.062	1.02829	NA	NA	NA	220	NA		NA	NA		NA	C1=NC2=C(N1CC(=O)O)N=C(NC2=O)N	Alkaloids	Pseudoalkaloids	pteridine alkaloids	Amino acids	0	0	0	0	28841.6	50819.3	0	0	0	41961.2	30051.4	41495.8	0	0	0	47679.6	29134.3	25610.6	0	39681.6	32721.9	32028.8	31681.3	39690.3	0	29925	15088.8	107194	0	0	0
642	2222	210.135	5.95313	NA	NA	NA	NA	NA		NA	NA		NA	C1CCN(CC1)C2=NC(=N)N(C(=C2)N)O	Alkaloids	Lysine alkaloids	Piperidine alkaloids	Dialkylarylamines	0	0	0	0	0	0	0	0	0	0	0	0	50374.1	0	0	0	0	0	0	0	0	0	0	0	0	0	0	0	0	0	0
663	1231	212.128	0.870095	NA	NA	NA	NA	NA		NA	NA		NA	CNCC(C1=CC(=C(C=C1)OC)OC)O	Alkaloids	Tyrosine alkaloids	Phenylethylamines	Methoxyphenols	0	0	0	0	0	0	6634.95	0	0	0	0	0	0	0	11555.3	0	0	0	8111.92	0	0	0	0	8684.48	0	10636.3	0	32672.4	0	0	16831.1
718	2086	219.149	5.49228	NA	NA	NA	NA	NA		NA	NA		NA	CCOC1=CC2=C(C=C1)NC=C2CC(C)N	Alkaloids	Tryptophan alkaloids	Pyridine alkaloids	Dialkylarylamines	0	0	0	0	0	0	0	0	52336.8	0	0	0	0	0	0	0	0	0	0	0	0	0	0	0	0	0	0	0	0	0	0
719	2071	219.149	5.34783	NA	NA	NA	NA	NA		NA	NA		NA	CCC(=O)C1=CC(=CC=C1)N2CCNCC2	Alkaloids	Lysine alkaloids	Pyridine alkaloids	N-arylpiperazines	0	0	0	0	0	0	0	0	38868.4	0	0	0	0	0	0	0	0	0	0	0	0	0	0	0	0	0	0	0	0	0	0
737	1477	221.092	1.06928	NA	NA	NA	37	115	[M+NH4]+	NA	2	1477;1486	203.058	C1=CC=C2C(=C1)C(=CN2)CC(=O)C(=O)O	Alkaloids	Tryptophan alkaloids	Simple indole alkaloids	Indole-3-acetic acid derivatives	0	0	0	0	0	0	0	0	0	0	0	0	0	0	0	0	0	0	0	0	0	0	0	0	0	0	0	0	57241.9	29239.4	0
755	1927	222.062	4.16775	NA	NA	NA	788	144	[M+H]+	NA	2	1927;1926	221.054	COC(=O)C1=CN=C2C(=N1)C(=O)NC(=N2)N	Alkaloids	Pseudoalkaloids	pteridine alkaloids	Amino acids and derivatives	0	0	0	174723	0	13994.2	446702	303595	0	0	589237	0	0	0	0	0	0	53313.5	0	0	0	0	324481	165715	353783	795081	0	371406	139846	760203	0
756	1904	222.062	4.03118	NA	NA	NA	1276	141	[M+H]+	NA	2	1907;1904	221.054	COC(=O)C1=CN=C2C(=N1)C(=O)NC(=N2)N	Alkaloids	Pseudoalkaloids	pteridine alkaloids	Amino acids and derivatives	0	0	0	0	0	0	0	0	0	0	0	0	0	0	372796	89265.1	0	0	147429	136744	0	0	0	0	0	0	0	0	0	0	438575
766	317	223.099	0.592467	NA	NA	NA	1172	NA		NA	NA		NA	C1CC2CC(C(C1)N2)C3=CN=C(C=C3)Cl	Alkaloids	Nicotinic acid alkaloids	Pyridine alkaloids	Epibatidine analogues	0	0	0	0	0	0	0	0	1.96174e+06	0	0	0	0	0	0	0	0	0	0	0	0	0	0	0	0	0	0	0	0	0	0
768	435	223.166	0.613833	NA	NA	NA	NA	NA		NA	NA		NA	CNC1=NC(=NC(=N1)N)NC2CCCCC2	Alkaloids	Ornithine alkaloids	Polyamines	Biguanides	0	0	0	0	0	0	0	0	0	17720.7	0	0	0	0	0	0	16787.1	0	0	0	0	18308.6	0	0	9708.88	0	0	0	0	0	0
874	1918	233.128	4.10048	NA	NA	NA	NA	NA		NA	NA		NA	COC1=C(C=C2CN(CCC2=C1)CC#N)OC	Alkaloids	Tryptophan alkaloids	Isoquinoline alkaloids	Diazanaphthalenes	0	0	0	0	0	0	0	0	0	0	0	0	0	0	0	0	0	0	0	0	0	0	0	0	0	0	0	447079	0	0	0
884	1029	236.077	0.724691	NA	NA	NA	NA	NA		NA	NA		NA	CC(=O)NC1=NC2=C(C(=O)N1)N=CN2C(=O)C	Alkaloids	Pseudoalkaloids	pteridine alkaloids	N-acetylarylamines	0	0	0	0	11745	47442.5	0	0	0	37311.1	0	8479	0	0	0	0	19339.5	25924.2	0	0	0	18685.8	18941.4	0	0	0	14147.1	0	0	0	0
886	1527	236.077	1.14083	NA	NA	NA	1305	NA		NA	NA		NA	CC(=O)NC1=NC2=C(C(=O)N1)N=CN2C(=O)C	Alkaloids	Pseudoalkaloids	pteridine alkaloids	N-acetylarylamines	0	0	0	0	0	0	0	0	0	0	0	0	0	0	0	0	0	139239	0	0	0	0	0	0	0	0	0	0	0	0	0
910	965	238.093	0.704012	NA	NA	NA	300	65	[M+H]+	NA	2	960;965	237.086	CC(C(C1=CN=C2C(=N1)C(=O)NC(=N2)N)O)O	Alkaloids	Pseudoalkaloids	pteridine alkaloids	Biopterins and derivatives	96042.2	0	0	413893	106311	441398	289371	522332	0	418350	870095	238688	0	0	237075	241070	265285	280044	248060	221514	198888	322651	578288	491817	51100.1	612690	112820	724241	37551.5	56330.7	613976
911	1354	238.093	0.922657	NA	NA	NA	220	97	[M+H]+	NA	3	1361;1362;1354	237.086	CC(C(C1=CN=C2C(=O)NC(=NC2=N1)N)O)O	Alkaloids	Pseudoalkaloids	pteridine alkaloids	Biopterins and derivatives	187250	0	55131.4	552027	216595	836716	471612	706893	0	907139	1.01925e+06	596173	0	0	524567	588862	413484	468793	628716	658473	433887	722066	928408	758776	83678.4	906670	276716	1.50184e+06	81581.7	139925	1.80163e+06
954	3	241.037	0.311583	NA	NA	NA	NA	NA		NA	NA		NA	CCOC(=O)C1=NC2=CC=CC=C2N=C1	Alkaloids	Anthranilic acid alkaloids	Quinazoline alkaloids	Quinoxalines	0	0	0	0	37407.2	0	0	0	0	0	0	55256.3	0	0	0	0	0	0	0	0	0	0	56702.9	0	0	0	0	0	0	0	0
955	6261	241.037	12.1449	NA	NA	NA	541	NA		NA	NA		NA	CCOC(=O)C1=NC2=CC=CC=C2N=C1	Alkaloids	Anthranilic acid alkaloids	Quinazoline alkaloids	Pyridoindoles	0	0	0	0	0	0	0	0	122521	0	0	0	0	0	0	0	0	0	0	0	0	0	0	0	0	0	0	0	29506.2	0	0
982	3708	242.247	8.84863	NA	NA	NA	609	NA		NA	NA		NA	CCCCCCCCCCCC(=O)NCCC	Alkaloids	Ornithine alkaloids	Polyamines	Heteroaromatic compounds	0	0	0	8863.29	0	0	16556.5	7171.66	0	0	0	0	0	0	0	0	0	0	0	0	0	0	0	0	46348.7	11522.2	0	0	0	30915.8	0
986	3677	243.087	8.82456	NA	NA	NA	1166	349	[M+H]+	NA	4	3711;3688;3710;3700	242.08	CC1=CC2=C(C=C1C)N=C3C(=N2)C(=O)NC(=O)N3	Alkaloids	Pseudoalkaloids	pteridine alkaloids	Flavins	0	0	0	11250.3	0	3563.18	14836.5	0	0	0	4329.07	0	0	15892.9	3392.39	0	0	0	0	0	0	4414.01	0	0	548730	12390.4	0	8812.7	1.03815e+06	1.07666e+06	0
988	3799	243.09	9.02744	NA	NA	NA	NA	NA		NA	NA		NA	CCCCOCCOCCOS(=O)(=O)O	Alkaloids	Tetramate alkaloids	Pyrazine and Piperazine alkaloids	Quinoxalines	62603.9	81180.6	70817.2	65601.5	74971	75205	74535.9	64233.8	83692.9	70031.2	68544.8	64497.9	77860.3	76802.3	64646.5	71019.1	74144.4	78216.2	75158.1	61588.2	66072	74177.2	73016	68506.5	0	66795.2	80541.1	61937.9	0	0	65509.8
1093	6147	255.053	12.1278	NA	NA	NA	541	NA		NA	NA		NA	CCOC(=O)C1=NC2=CC=CC=C2N=C1C	Alkaloids	Anthranilic acid alkaloids	Phenazine alkaloids	Quinoxalines	0	10821.4	10896.3	18113.3	19769.8	17505.8	0	0	61285.2	19829.3	8835.18	11696.8	11245.7	16930.6	18281.8	18398	16522	11933.8	18525	0	9334.39	22915.8	0	6304.93	13445.9	15324.6	0	0	10555.3	0	7144.57
1132	888	258.196	0.677717	NA	NA	NA	11	NA		NA	NA		NA	CC1=CC2=C(C=C1)N=C(N2)C3CCN(C3)CC(C)C	Alkaloids	Nicotinic acid alkaloids	Pyridine alkaloids	Alkaloids and derivatives	0	0	0	0	0	0	0	0	139390	0	0	0	0	0	0	0	0	0	0	0	0	0	0	0	0	0	0	0	0	0	0
1133	2787	258.196	7.41797	NA	NA	NA	NA	NA		NA	NA		NA	CN1C=C(C2=CC=CC=C21)CCN3CCC(CC3)N	Alkaloids	Nicotinic acid alkaloids	Pyridine alkaloids	Quinolizidines	0	0	0	0	0	0	0	0	742800	0	0	0	0	0	0	0	0	0	0	0	0	0	0	0	0	0	0	0	0	0	0
1358	2983	279.116	7.81777	NA	NA	NA	203	NA		NA	NA		NA	CC1=CC=C(C=C1)S(=O)(=O)NCCCN(C)C	Alkaloids	Tryptophan alkaloids	Simple indole alkaloids	Benzenesulfonamides	0	0	2005.45	0	2624.99	0	0	0	0	0	0	0	0	0	0	0	0	0	6654.08	0	14502.6	6237.75	0	0	0	3428.17	64346.2	6422.26	0	0	78897.9
1540	84	300.06	0.471251	NA	NA	NA	NA	NA		NA	NA		NA	NA	Alkaloids	Pseudoalkaloids	pteridine alkaloids	Anisoles	78918.1	80256.8	79550.2	79668	86096.2	84342.4	88469.2	0	83647.1	77678.1	0	73187.3	83057.3	0	79787	80401	80873.7	77468.7	80565.8	80235.4	75735.6	86056.3	76132.4	82658	75305.8	82344.8	0	0	0	82179.6	85087.9
1673	12729	314.276	16.2333	NA	NA	NA	NA	NA		NA	NA		NA	NA	Alkaloids	Guanidine alkaloids	Acyclic guanidine alkaloids	Biguanides	0	0	0	0	0	0	0	0	0	0	0	0	0	0	0	0	0	0	0	231602	0	0	0	0	0	0	0	0	0	0	0
1674	2964	315.108	7.80321	NA	NA	NA	118	260	[M+H]+	NA	3	2964;2982;2963	314.101	CC1=CC(=C(C=C1)C)C=NNC2=C(C=C(C=C2)[N+](=O)[O-])[N+](=O)[O-]	Alkaloids	Nicotinic acid alkaloids	Pyridine alkaloids	Carbamate esters	0	0	0	0	0	0	0	0	0	0	0	0	0	0	0	0	0	0	0	0	0	0	0	0	11396.2	0	0	0	11738.4	28052.2	0
1709	2644	320.071	7.1119	NA	NA	NA	857	NA		NA	NA		NA	NA	Alkaloids	Lysine alkaloids	Piperidine alkaloids	Phenylpyrazoles	0	0	0	0	0	0	0	0	43747	0	0	0	0	0	0	0	0	0	0	0	0	0	0	0	0	0	0	0	0	0	0
1746	3068	325.046	8.05461	NA	NA	NA	351	271	[M+H]+	NA	2	3068;3064	324.038	COC1=CC=C(C=C1)C2=CSC(=N2)C(=CC3=CC=CS3)C#N	Alkaloids	Anthranilic acid alkaloids	Quinazoline alkaloids	Benzothiazoles	0	0	0	0	0	0	0	0	0	0	0	0	0	0	0	0	0	0	0	0	0	0	0	0	5105.51	0	0	0	6097.82	41344.4	0
1897	9950	339.188	14.215	NA	NA	NA	NA	NA		NA	NA		NA	CC(C)C(C(=O)OC)NC(=O)NCCC1=CC(=C(C=C1)OC)OC	Alkaloids	Lysine alkaloids	Piperidine alkaloids	Benzylpiperidines	28296.7	28729.9	30008.3	29121	29127	30504.9	29977	33470.9	29586.5	28450.7	29297.7	27530.2	27458.4	25037.4	28116.7	26426.3	27727.2	27616.2	26958.9	28394.8	30762.6	29478.1	26889	29301.7	29121.9	28348.6	22044.1	27504.7	27611.7	26241	25448.6
2075	5816	354.11	11.8933	NA	NA	NA	306	NA		NA	NA		NA	CC1=CC=C(C=C1)OC(=O)C2=CC=C(C=C2)NC(=O)C3=CC=CC=C3	Alkaloids	Anthranilic acid alkaloids	Quinazoline alkaloids	Benzodiazines	5818.92	34993.2	14400.3	0	17122.9	12018.6	14550.4	0	29349.3	7879.28	10034.4	6576	32598.4	13451.7	0	19401.3	24580	19972.3	0	8466.24	0	0	21750.4	0	10963.9	8270.72	16869.3	14269.4	0	48828.8	24597.4
2194	9613	366.299	13.8609	NA	NA	NA	670	802	[M+H]+	NA	3	9588;9613;9587	365.292	CCCCCC=CCC=CCCCCCCCC(=O)NCCCC(=O)O	Alkaloids	Peptide alkaloids	Purine alkaloids	Pyrimidines and pyrimidine derivatives	0	0	0	0	0	0	0	0	0	0	0	0	0	0	0	0	0	0	0	0	0	0	0	0	0	0	0	0	0	59401.3	0
2301	2791	375.19	7.42895	NA	NA	NA	NA	NA		NA	NA		NA	CC1=C(C=CC(=C1)C2=NN(C3=NC=NC(=C23)N)CC4CCNCC4)OC	Alkaloids	Pseudoalkaloids	Purine alkaloids	N-arylpiperazines	0	0	0	15050.1	0	0	0	0	0	0	0	0	0	0	0	7501.42	0	0	0	8121.45	0	0	0	0	0	0	0	94343.4	0	0	0
2320	2549	377.145	6.84576	NA	NA	NA	1165	208	[M+H]+	NA	3	2549;2558;2559	376.137	CC1=CC2=C(C=C1C)N(C3=NC(=O)NC(=O)C3=N2)CC(C(C(CO)O)O)O	Alkaloids	Pseudoalkaloids	pteridine alkaloids	Flavins	0	0	0	0	0	0	0	0	0	0	0	0	0	14786.9	0	0	0	0	0	0	0	0	0	0	499320	0	0	0	1.20542e+06	981658	0
2321	2814	377.145	7.48812	NA	NA	NA	853	241	[M+H]+	NA	3	2817;2814;2811	376.137	CC1=CC2=C(C=C1C)N(C3=NC(=O)NC(=O)C3=N2)CC(C(C(CO)O)O)O	Alkaloids	Pseudoalkaloids	pteridine alkaloids	Flavins	0	0	0	0	0	0	0	0	0	0	0	0	0	0	0	0	0	0	0	0	0	0	0	0	48040.6	0	0	0	109140	89276.8	0
2322	3513	377.145	8.75701	NA	NA	NA	740	317	[M+H]+	NA	2	3513;3515	376.137	CC1=CC2=C(C=C1C)N(C3=NC(=O)NC(=O)C3=N2)CC(C(C(CO)O)O)O	Alkaloids	Pseudoalkaloids	pteridine alkaloids	Flavins	0	0	0	0	0	0	0	0	0	0	0	0	0	0	0	0	0	0	0	0	0	0	0	0	18331.3	0	0	0	38655.3	29594.2	0
2323	3319	377.145	8.4799	NA	NA	NA	90	292	[M+H]+	NA	3	3317;3320;3319	376.137	CC1=CC2=C(C=C1C)N(C3=NC(=O)NC(=O)C3=N2)CC(C(C(CO)O)O)O	Alkaloids	Pseudoalkaloids	pteridine alkaloids	Flavins	0	0	0	0	0	0	0	0	0	0	0	0	0	0	0	0	0	0	0	0	0	0	0	0	39426.8	0	0	0	73698.3	65132.4	0
2338	13272	378.276	16.5557	NA	NA	NA	20	1143	[M+K]+	NA	3	13234;13272;13271	339.312	NA	Alkaloids	Guanidine alkaloids	Acyclic guanidine alkaloids	Guanidines	129426	105280	106532	108977	208105	104800	150339	135398	96134.8	139025	125450	128457	131505	129235	201237	145950	102286	122420	167231	125205	125229	239484	106614	148475	114611	139195	123175	133906	157248	109182	114404
2452	11454	389.161	15.5029	NA	NA	NA	80	NA		NA	NA		NA	COC1=CC=CC=C1N2C=C(C3=CC=CC=C3C2=O)C(=O)NCCC4=CN=CN4	Alkaloids	Nicotinic acid alkaloids	Pyridine alkaloids	Benzene and substituted derivatives	0	20230.2	0	0	0	0	0	0	0	0	0	0	8518.65	6395	0	0	0	0	0	0	0	0	0	0	24953	0	0	0	37128.7	62653.2	0
2543	15255	395.407	17.8605	NA	NA	NA	NA	NA		NA	NA		NA	NA	Alkaloids	Ornithine alkaloids	Polyamines	Biguanides	0	0	0	0	0	0	0	0	0	0	0	0	0	0	0	0	0	0	0	0	0	0	0	0	0	0	30355.1	0	0	0	0
2668	10040	408.287	14.3011	NA	NA	NA	216	842	[M+K]+	NA	3	10040;10044;10039	369.323	NA	Alkaloids	Guanidine alkaloids	Purine alkaloids	Guanidines	45386.7	66449.6	49112.3	42691.2	55731	52203	52469	50089.1	42163.4	42841.6	45636.4	44890.6	74610.9	58177.2	45321.9	50077.7	52466.2	59421.7	42831.9	47516.7	52715.9	46322	55762.1	42790.6	56227	31270.1	43664.7	53403.6	45120.7	91750.6	52338.8
3542	14463	537.354	17.5112	NA	NA	NA	70	1196	[M+K]+	NA	3	14467;14466;14463	498.39	NA	Alkaloids	Ornithine alkaloids	Polyamines	Trialkylamines	0	0	0	193061	0	0	94035.1	0	0	0	75403.9	221039	0	0	47180	337735	371101	120145	0	0	174934	220607	120073	0	0	0	0	348790	0	0	995598
3725	3933	567.834	9.2729	NA	NA	NA	290	375	[M+H]+	NA	2	3934;3933	566.826	NA	Alkaloids	Pseudoalkaloids	Marine-bacterial DPEs	Benzene and substituted derivatives	0	130031	0	0	0	0	0	0	14468	0	0	0	54889.8	109616	0	0	0	0	0	0	0	0	0	0	607849	0	0	0	1.35273e+06	1.64105e+06	0
4449	14144	704.134	17.1291	NA	NA	NA	NA	NA		NA	NA		NA	NA	Alkaloids	Ornithine alkaloids	Polyamines	N-acyl amines	0	0	0	229082	0	180011	109492	0	0	138458	161544	0	0	0	0	258052	0	164349	0	0	223307	0	0	170458	0	0	0	0	0	258661	235424
4676	19262	757.553	19.0994	NA	NA	NA	237	1447	[M+Na]+	NA	2	19262;19337	734.564	NA	Alkaloids	Tryptophan alkaloids	Steroidal alkaloids	Amino acids and derivatives	34352.7	181526	0	0	0	0	0	0	0	0	0	0	187230	0	0	0	0	0	0	0	0	0	0	0	395485	0	0	0	390864	434610	0
4894	17737	798.527	18.6231	NA	NA	NA	342	NA		NA	NA		NA	NA	Alkaloids	Tryptophan alkaloids	Carboline alkaloids	Amino acids and derivatives	0	209182	0	0	0	0	0	0	0	0	0	0	173835	218045	0	0	0	0	0	6656.92	0	0	0	0	0	0	0	0	327531	327481	0

### Sheet: TableS5b
Run Sample Number	Museum Sample Number	Species	Description
1M	TNHC-FS-07445	Silverstoneia flotator	Skin (Dorsal)
2M	TNHC-FS-07441	Silverstoneia flotator	Skin (Ventral)
3M	TNHC-FS-07446	Silverstoneia flotator	Skin (Dorsal)
4M	TNHC-FS-07439	Silverstoneia flotator	Skin (Ventral)
5M	TNHC-FS-07442	Silverstoneia flotator	Skin (Dorsal)
6M	TNHC-FS-07443	Silverstoneia flotator	Skin (Dorsal)
7M	TNHC-FS-07449	Silverstoneia flotator	Skin (Ventral)
8M	TNHC-FS-07448	Silverstoneia flotator	Skin (Ventral)
9M	TNHC-FS-07440	Silverstoneia flotator	Skin (Dorsal)
10M	TNHC-FS-07447	Silverstoneia flotator	Skin (Dorsal)
11M	TNHC-FS-07450	Silverstoneia flotator	Skin (Dorsal)
12M	TNHC-FS-07446	Silverstoneia flotator	Skin (Ventral)
13M	TNHC-FS-07449	Silverstoneia flotator	Skin (Dorsal)
14M	TNHC-FS-07450	Silverstoneia flotator	Skin (Ventral)
15M	TNHC-FS-07447	Silverstoneia flotator	Skin (Ventral)
16M	TNHC-FS-07441	Silverstoneia flotator	Skin (Dorsal)
17M	TNHC-FS-07440	Silverstoneia flotator	Skin (Ventral)
18M	TNHC-FS-07445	Silverstoneia flotator	Skin (Ventral)
19M	TNHC-FS-07442	Silverstoneia flotator	Skin (Ventral)
20M	TNHC-FS-07439	Silverstoneia flotator	Skin (Dorsal)
23M	TNHC-FS-07443	Silverstoneia flotator	Skin (Ventral)
24M	TNHC-FS-07444	Silverstoneia flotator	Skin (Ventral)
33M	TNHC-FS-07448	Silverstoneia flotator	Skin (Dorsal)
35M	TNHC-FS-07444	Silverstoneia flotator	Skin (Dorsal)
Ctrl1M_D.mzXML	TNHC-FS-08827	Eleutherodactylus campi	Skin (Dorsal)
Ctrl1M_V.mzXML	TNHC-FS-08827	Eleutherodactylus campi	Skin (Ventral)
Ctrl2M_D.mzXML	TNHC-FS-08828	Eleutherodactylus campi	Skin (Dorsal)
Ctrl2M_V.mzXML	TNHC-FS-08828	Eleutherodactylus campi	Skin (Ventral)
Ctrl3M_D.mzXML	TNHC-FS-08829	Eleutherodactylus campi	Skin (Dorsal)
Ctrl3M_V.mzXML	TNHC-FS-08829	Eleutherodactylus campi	Skin (Ventral)
Epi	Positive Reference	N/A	Epibatidine dihydrochloride hydrate 98% powder dissolved in 90% MeOH:10% pH 5 H2O solvent at 1 µg/µL concentration
